# Loss of *Smad4* promotes aggressive lung cancer metastasis by de-repression of PAK3 via miRNA regulation

**DOI:** 10.1101/2021.04.29.441956

**Authors:** Xiaohong Tan, Lu Tong, Lin Li, Jinjin Xu, Shaofang Xie, Lei Ji, Jujiang Fu, Qingwu Liu, Shihui Shen, Yun Liu, Yanhui Xiao, Feiran Gao, Robb E. Moses, Nabeel Bardeesy, Yanxiao Wang, Jishuai Zhang, Kwok-kin Wong, Longying Tang, Lei Li, Dianwen Song, Xiao Yang, Jian Liu, Xiaotao Li

## Abstract

Over 85% of lung cancer patients harbor overt or subclinical metastases at diagnosis, and therefore most patients die of progressive metastatic disease despite aggressive local and systemic therapies. Somatic mutations in the *Smad4* gene have been found in non-small-cell lung cancer, but the underlying mechanism by which Smad4 loss-of-function (LOF) accelerates lung cancer metastasis is yet to be elucidated. Here, we generated a highly aggressive lung cancer mouse model bearing conditional *Kras^G12D^*, *p53^fl/fl^* LOF and/or *Smad4 ^fl/fl^* LOF mutations. The *Smad4^fl/fl^*; *p53 ^fl/fl^; Kras^G12D^* (SPK) mutant mice manifested a much higher incidence of tumor metastases than the *p53 ^fl/fl^; Kras^G12D^* (PK) mice. Molecularly, PAK3 was identified as a novel downstream effector of Smad4, mediating metastatic signal transduction via the PAK3-JNK-Jun pathway. Upregulation of PAK3 by Smad4 LOF in SPK mice was achieved by attenuating Smad4-dependent transcription of miR-495 and miR-543. These microRNAs (miRNAs) directly bind to the PAK3 3’UTR for blockade of PAK3 production, ultimately regulating lung cancer metastasis. An inverse correlation between Smad4 and PAK3 pathway components suggests clinical use of Smad4 LOF as a potential marker for prognosis in human lung cancer. Our study highlights the Smad4-PAK3 regulation as a point of potential therapy in metastatic lung cancer.
