## Supplementary material for "Loss of *Smad4* promotes aggressive lung cancer metastasis by de-repression of PAK3 via miRNA regulation": Sup. Data 2.Top enriched Human Diseases by the KEGG analysis of DEGs

### Sheet: Sheet1
Classification_level2	Classification_level1	gene_number	percentage	Genes
Cancers	Human Diseases	284	19.57	Abcb1a; Adcy1; Adcy9; Adh7; Aldh1a3; Aldh3b2; Aldh3b3; Ank1; Ank2; Ank3; Apc; Ar; Areg; Bak1; Bdkrb1; Bdkrb2; Birc3; Bmp2; Bmp4; Calml4; Camk2b; Camk2d; Casp3; Cbr1; Ccnd2; Cd14; Cd40; Cdc25c; Cdh17; Cdkn1b; Cdx2; Cebpa; Chka; Col1a1; Col1a2; Col4a3; Col4a4; Col4a6; Creb3l1; Creb3l2; Csf2ra; Csnk1a1; Ctnna1; Cyp1a1; Cyp1b1; Cyp2c65; Cyp2c66; Cyp3a13; Dapk2; Dgkh; Dgkk; Dgkq; Dll1; Dnmt3b; Drosha;…
Cardiovascular diseases	Human Diseases	95	6.55	Ace; Acvr2b; Adcy1; Adcy9; Agt; Ass1; Bmp4; Cacna2d1; Cacnb2; Calml4; Casp3; Ccl2; Cd40; Cdh2; Cdh5; Ctnna1; Des; Dmd; Dusp1; Edn1; Fyn; Gja1; Gsta1; Gsta2; Gsta3; Gsta4; Gstm1; Gstm2; Gstm4; Gstm5; Gstm6; Gstm7; Gstp2; Gstt1; Gstt2; Gstt3; H2-DMa; H2-M3; H2-Q1; H2-Q4; H2-T-ps; H2-T22; H2-T23; H2-T24; Igf1; Ikbkg; Il1a; Il1r1; Il6; Itga1; Itga10; Itga2; Itga5; Itga7; Itgb2; Itgb3; Itgb4; Itgb6; I…
Drug resistance	Human Diseases	65	4.48	Abcb11; Abcc2; Abcc4; Abcc5; Abcg2; Adcy1; Adcy9; Bak1; Bik; Birc3; Casp3; Cdkn1b; Dll1; Egf; Eif4e2; Ercc1; Fgf2; Fgfr3; Gab1; Ggh; Gsta1; Gsta2; Gsta3; Gsta4; Gstm1; Gstm2; Gstm4; Gstm5; Gstm6; Gstm7; Gstp2; Gstt1; Gstt2; Gstt3; Hbegf; Igf1; Ikbkg; Il6; Il6ra; Jag1; Kdr; Mapk12; Mapk13; Mapk3; Mgst1; Mgst2; Mgst3; Mmp9; Msh6; Notch1; Notch3; Nrg1; Nrg2; Pdgfa; Pdgfb; Pdgfd; Pdgfra; Pik3cb; Pik3…
Endocrine and metabolic diseases	Human Diseases	112	7.72	Abcc8; Acacb; Adcy1; Adcy9; Adipor2; Apc; Cacna1g; Camk2b; Camk2d; Casp3; Ccl2; Cd36; Cdkn1b; Cebpa; Col1a1; Col1a2; Col4a3; Col4a4; Col4a6; Cox6b2; Cpt1a; Creb3l1; Creb3l2; Cybb; Cyc1; Diaph1; Edn1; Egr1; Ern1; Fn1; Foxa2; Fzd1; Fzd2; Fzd3; Fzd6; Fzd7; Fzd9; G6pc3; Gfpt1; Gnai1; H2-DMa; H2-M3; H2-Q1; H2-Q4; H2-T-ps; H2-T22; H2-T23; H2-T24; Hhex; Hk2; Hkdc1; Hnf1a; Hnf4a; Il1a; Il6; Il6ra; Itpr1;…
Immune diseases	Human Diseases	45	3.1	Atp6v0a2; Atp6v0a4; Atp6v0e2; Atp6v1c2; Blnk; C1ra; C2; C8g; Ccl2; Cd40; Csf1; H2-DMa; H2-M3; H2-Q1; H2-Q4; H2-T-ps; H2-T22; H2-T23; H2-T24; H2afx; Hist2h2be; Hist3h2ba; Icos; Ikbkg; Il15; Il18; Il18r1; Il1a; Il23a; Il6; Itgb2; Klra1; Klra7; Maf; Ms4a2; Nfatc1; Nod2; Rorc; Smad2; Tgfb1; Tgfb2; Tgfb3; Tnfrsf13b; Trove2; Ung
Infectious diseases	Human Diseases	282	19.43	1700009N14Rik; Ace; Adcy1; Adcy9; Alyref; Apc; Apoa1; Arg2; Arhgef26; Atp6v0a2; Atp6v0a4; Bak1; Bcl2l13; Bdkrb2; Birc3; Bnip3; C1ra; C2; C4bp; C8g; Calml4; Camk2b; Camk2d; Casp1; Casp3; Ccl2; Ccnd2; Ccr1; Cd14; Cd36; Cd38; Cd40; Cd81; Cdc23; Cdkn1b; Cfb; Cfh; Cfi; Cldn1; Cldn18; Cldn2; Cldn23; Cldn3; Cldn4; Cldn6; Cldn7; Cldn8; Cldn9; Clk1; Col1a1; Col1a2; Col2a1; Col4a3; Col4a4; Col4a6; Col6a1; …
Neurodegenerative diseases	Human Diseases	55	3.79	Adora2a; Aph1c; Apoe; Atp2a1; Atp5a1; Bace1; Bdnf; C8g; Calml4; Casp1; Casp3; Cat; Cdk5r1; Cox6b2; Creb3l1; Creb3l2; Cyc1; Dctn4; Dlg4; Dnah2; Egr1; Ern1; Fyn; Gnai1; Gnal; Grin1; Hap1; Hip1; Hspa1a; Il1a; Il6; Itpr1; Itpr2; Lamc1; Lpl; Lrrk2; Map2k6; Mapk12; Mapk13; Mapk3; Mme; Ncam1; Ndufa2; Notch1; Polr2f; Polr2l; Pparg; Ppargc1a; Ppif; Sept5; Sod1; Sod2; Tgm2; Tnfrsf1a; Uchl1
Substance dependence	Human Diseases	54	3.72	Adcy1; Adcy9; Adora1; Adora2a; Adora2b; Arc; Arrb1; Bdnf; Calml4; Camk2b; Camk2d; Camk4; Camkk1; Camkk2; Cdk5r1; Creb3l1; Creb3l2; Ddc; Dlg4; Gabrd; Gabre; Gnai1; Gnao1; Gnb4; Gng12; Gng2; Gngt2; Gpsm1; Grin1; Grk4; Grk5; Grm3; H2afx; Hdac5; Hdac7; Hdac9; Hist2h2be; Hist3h2ba; Maob; Mapk3; Pde1b; Pde2a; Pde3b; Pde4a; Pde4d; Pde7a; Pde7b; Pde8b; Pdyn; Pkia; Shc4; Slc17a6; Slc17a8; Stx1a
