## Supplementary material for "Loss of *Smad4* promotes aggressive lung cancer metastasis by de-repression of PAK3 via miRNA regulation": Sup. Data 3.Top enriched Cellular Processes by the KEGG analysis of DEGs

### Sheet: Sheet1
Classification_level2	Classification_level1	gene_number	percentage	Genes
Cell growth and death	Cellular Processes	113	7.79	Acsl1; Acsl4; Acsl6; Adcy1; Adcy9; Ar; Bak1; Birc3; Calml4; Camk2b; Camk2d; Casp1; Casp2; Casp3; Ccnd2; Ccng2; Cdc23; Cdc25c; Cdc6; Cdkn1b; Chmp1b; Cpeb4; Ctsc; Ctso; Ctsw; Cybb; Ern1; Ftl1; Gadd45a; Gadd45b; Gclc; Glul; Gorab; Gss; H2-M3; H2-Q1; H2-Q4; H2-T-ps; H2-T22; H2-T23; H2-T24; H2afx; Hipk2; Igf1; Ikbkg; Il1a; Il33; Il3ra; Il6; Itpr1; Itpr2; Lpcat3; Mad1l1; Mad2l1; Map1lc3a; Map2k6; Map3k…
Cell motility	Cellular Processes	60	4.14	Apc; Arhgef4; Baiap2; Bdkrb1; Bdkrb2; Cd14; Diaph1; Diaph2; Egf; Enah; Fgd3; Fgf1; Fgf15; Fgf2; Fgf21; Fgf5; Fgfr1; Fgfr3; Fgfr4; Fn1; Gng12; Gsn; Iqgap2; Itga1; Itga10; Itga2; Itga5; Itga7; Itgb2; Itgb3; Itgb4; Itgb6; Itgb7; Mapk3; Mras; Myh10; Myh14; Myl7; Myl9; Mylk2; Mylk3; Nckap1l; Pak1; Pak3; Pak6; Pdgfa; Pdgfb; Pdgfd; Pdgfra; Pfn2; Pik3cb; Pik3r1; Pik3r3; Pip4k2a; Ppp1r12b; Rac3; Spata13; …
Cellular community - eukaryotes	Cellular Processes	167	11.51	Acvr2b; Adcy1; Adcy9; Amotl1; Amotl2; Apc; Arhgap17; Baiap2; Birc3; Bmp4; Ccnd2; Cftr; Cgn; Cldn1; Cldn18; Cldn2; Cldn23; Cldn3; Cldn4; Cldn6; Cldn7; Cldn8; Cldn9; Col1a1; Col1a2; Col2a1; Col4a3; Col4a4; Col4a6; Col6a1; Col6a2; Crb3; Ctnna1; Diaph1; Dusp9; Egf; Epb41l4b; Fgf2; Fgfr1; Fgfr3; Fgfr4; Flnc; Flt4; Fn1; Fyn; Fzd1; Fzd2; Fzd3; Fzd6; Fzd7; Fzd9; Gja1; Gnai1; Gucy1a2; Hcls1; Hnf1a; Id1; I…
Transport and catabolism	Cellular Processes	153	10.54	Abcb9; Abcd3; Acaa1b; Acap1; Acox2; Acsl1; Acsl4; Acsl6; Aga; Agps; Amacr; Ap1m2; Ap1s3; Ap3s1; Arap3; Arfgap3; Arrb1; Arsb; Arsg; Atg10; Atg12; Atg4c; Atg4d; Atg9a; Atg9b; Atp6v0a2; Atp6v0a4; Atp6v0e2; Atp6v1c2; Bcl2l13; Bin1; Bnip3; C1ra; Camkk2; Cat; Cblc; Cd14; Cd36; Cd68; Chmp1b; Cln3; Crot; Ctsc; Ctso; Ctsw; Cxcr2; Cybb; Cyth3; Dapk2; Deptor; Dnm3; Ech1; Ehhadh; Ephx2; Epn3; Ern1; Far1; Fgf…
