## Supplementary material for "Loss of *Smad4* promotes aggressive lung cancer metastasis by de-repression of PAK3 via miRNA regulation": Sup. Data 4.Genes both related to Cancer and Cell motility

### Sheet: Sheet3
gene_id	log2FoldChange (SPK vs PK)	FoldChange (SPK vs PK)	pValue	Regulation	Expression_pk1	Expression_pk2	Expression_pk3	Expression_spk1	Expression_spk2	Expression_spk3
Pak3	6.40901	84.9773	0.000829064	Up	0.00417027	0.00413944	0.0113962	0.0326036	0.967335	0.712338
Fgfr1	5.87679	58.761	0.000559899	Up	0.00869896	0.0169435	0	0.0815456	0.889214	0.888393
Tiam1	4.96916	31.3231	4.37e-53	Up	0.0192086	0.0931168	0.0714682	2.45172	2.039	1.899
Bdkrb2	4.5493	23.414	8.4e-82	Up	0.443784	0.741976	0.760748	15.4599	16.3061	15.794
Pdgfa	4.42917	21.5433	7e-09	Up	0.0380308	0.593454	0.665007	4.64741	10.3848	11.9532
Bdkrb1	3.91518	15.0864	0.000732742	Up	0	0.0491553	0.0941471	0.381081	1.18678	1.0989
Pak6	3.27396	9.67297	6.6e-28	Up	0.153183	0.833116	0.792394	6.98824	5.86814	5.48129
Fn1	2.84718	7.19593	1.29e-53	Up	29.5422	47.7265	44.6199	271.395	341.185	335.691
Pdgfd	2.69641	6.48185	4.85e-08	Up	0.185645	0.0983989	0.238107	0.747436	1.38121	1.65977
Pik3cb	2.69077	6.45658	1.29e-40	Up	3.74345	2.57915	2.82985	22.33	21.8594	21.4668
Pik3r3	2.60812	6.09708	4.49e-13	Up	0.265994	0.138403	0.22136	1.53527	1.46895	1.24499
Gsn	2.58303	5.99197	4.34e-08	Up	44.5915	15.713	14.5952	209.054	132.831	136.225
Pdgfra	2.26326	4.80074	0.001967	Up	0.122174	0.035947	0.0194627	0.487998	0.232963	0.245648
Mras	2.2374	4.71547	1.36e-06	Up	0.990616	0.935527	0.78712	2.97705	5.39823	5.65593
Ppp1r12b	2.14578	4.42531	2.85e-12	Up	0.68533	0.62766	0.558322	2.34594	3.35974	3.67048
Fgfr3	2.00197	4.00547	0.0229233	Up	0.0414721	0.0304897	0.0891961	0.0688116	0.268874	0.29122
Pdgfb	1.80059	3.48363	6.07e-17	Up	1.11205	1.51661	1.31057	4.7418	5.13121	5.59105
Fgf21	1.64292	3.12298	0.0246074	Up	0.112101	0.594025	0.213396	1.35863	0.679608	0.678943
Rac3	1.55753	2.9435	0.00036902	Up	1.43996	1.47611	0.982005	4.77872	3.1553	3.12953
Fgf15	Inf	Inf	3.53e-13	Up	0	0	0	3.72411	2.07879	1.80354
Fgf5	Inf	Inf	1.16e-05	Up	0	0	0	0.307011	0.421396	0.489369
Pak1	-1.05151	0.482462	7.96e-08	Down	15.4024	14.4651	14.4538	7.12562	8.01869	7.88723
Gng12	-1.08442	0.47158	1.5e-09	Down	56.9824	56.6153	56.5609	24.0796	33.4008	32.9442
Itga5	-1.11171	0.462744	0.000164743	Down	8.29124	12.1875	11.716	3.49708	6.79831	5.54001
Pik3r1	-1.25715	0.418368	1.24e-08	Down	2.34746	3.03489	2.98737	1.17572	1.35747	1.28303
Apc	-1.35207	0.391729	1.78e-13	Down	11.4753	10.3555	10.7021	4.71401	4.65043	4.40648
Mapk3	-1.45909	0.363723	4.48e-16	Down	224.47	238.058	222.853	114.353	78.3396	77.1434
Itga2	-1.97562	0.25426	1.65e-05	Down	60.3157	112.199	111.363	35.274	22.3323	23.515
Egf	-2.26462	0.208105	0.00346319	Down	0.183001	0.236867	0.192665	0.0327694	0.0407973	0.0429779
Itgb3	-2.88103	0.135745	1.61e-39	Down	9.34608	9.78052	10.1519	2.29048	0.993047	0.944167
Itgb7	-3.81122	0.0712376	2.99e-50	Down	5.32562	5.74206	5.39578	0.398409	0.386637	0.440873
Fgf2	-4.31583	0.0502119	0.005654	Down	0.426711	0	0.26035	0	0	0
Cd14	-4.691	0.038714	7.27e-07	Down	39.3876	118.983	113.199	3.76204	3.96691	3.46985
Fgf1	-6.53357	0.0107944	8.84e-17	Down	6.91562	3.75617	3.87035	0.100941	0.00660277	0.0349238
Fgfr4	-11.2135	0.000421103	4.42e-107	Down	8.83446	11.377	10.8167	0.0157216	0	0
