## Supplementary material for "Loss of *Smad4* promotes aggressive lung cancer metastasis by de-repression of PAK3 via miRNA regulation": Sup. Table 1. Summary of lung cancer metastasis in PK &SPK mice

### Sheet: PK
ID	MID	Smad4	P53	lsl-Kras	sex	Metastasia
1	SC761		L/L	T	M	Lymph node
2	MC992		L/L	T	F	Lymph node
3	MC907		L/L	T	M	Lymph node, Thymus，Heart
4	MC888		L/L	T	F	Thymus
5	MC287		L/L	T	F	Lymph node
6	LC856		L/L	T	F	Lymph node

### Sheet: SPK
mouseID	Smad4	P53	Kras	sex	Metastasis
SC983	F/F	L/L	T	M	Thymus, Lymph node
SC674	F/F	L/L	T	M	Lymph node, Thymus, Kidney, Muscle,Liver, Heart
SC616	F/F	L/L	T	F	Thymus, Heart
RC299	F/F	L/L	T	M	Kidney, Thymus
RC231	F/F	L/L	T	M	Lymph node, Plerua, Bone, Heart
PF185	F/F	L/L	T	F	Pleura, Heart, Lymph node, Thymus
PF183	F/F	L/L	T	F	Lymph node,Thymus, Kidney,Bone
PF182	F/F	L/L	T	F	Pleura, Bone , Lymph node,Thymus, Kidney
PF116	F/F	L/L	T	F	Thymus
PF115	F/F	L/L	T	F	Lymph node, Thymus
MF878	F/F	L/L	T	F	Lymph node, Plerua, Thymus, Kidney
MF852	F/F	L/L	T	F	Thymus
MF851	F/F	L/L	T	M	Lymph node,Thymus, Kidney
MF849	F/F	L/L	T	M	Lymph node, Thymus, Liver, Kidney
MF848	F/F	L/L	T	M	Lymph node, Kidney
MF833	F/F	L/L	T	F	Lymph node, Thymus, Kidney
MF832	F/F	L/L	T	F	Lymph node, Kidney
MF831	F/F	L/L	T	F	Lymph node, Kidney
MF600	F/F	L/L	T	F	Heart, Pleura, Lymph node, Thymus
MF599	F/F	L/L	T	M	Heart, Pleura, Bone, Lymph node, Kidney
MF598	F/F	L/L	T	M	Lymph node, Thymus, Kidney
MF597	F/F	L/L	T	M	Thymus，Kidney，Liver
MF596	F/F	L/L	T	M	Lymph node, Kidney
MF576	F/F	L/L	T	F	Lymph node, Thymus
MF575	F/F	L/L	T	F	Lymph node, Kidney
MC947	F/F	L/L	T	F	Lymph node, Thymus, Pleura, Heart
MC828	F/F	L/L	T	F	Lymph node
MC826	F/F	L/L	T	F	Lymph node,Thymus
MC673	F/F	L/L	T	F	Lymph node, Thymus, Pleura
MC670	F/F	L/L	T	F	Lymph node, Pleura
MC669	F/F	L/L	T	F	Lymph node,Pleura, Kidney
MC539	F/F	L/L	T	F	Lymph node, Pleura, Kidney
MC538	F/F	L/L	T	F	Lymph node, Pleura,Kidney, Heart
MC461	F/F	L/L	T	M	Lymph node
MC460	F/F	L/L	T	M	Lymph node, Kidney
MC253	F/F	L/L	T	F	Lymph node
MC252	F/F	L/L	T	F	Lymph node
MC251	F/F	L/L	T	F	Lymph node
MC250	F/F	L/L	T	F	Lymph node, Bone, Muscle
JC348	F/F	L/L	T	M	Lymph node, Thymus
JC228	F/F	L/L	T	F	Lymph node
JC223	F/F	L/L	T	F	Thymus, Lymph node, Liver, Kidney, Muscle
68026	F/F	L/L	T	M	Kidney
