## Supplementary material for "Loss of *Smad4* promotes aggressive lung cancer metastasis by de-repression of PAK3 via miRNA regulation": Sup. Table 4. Summary of Patient information (Figure 7)

### Sheet: Sheet1
Group	Patient ID	Sex	Age	Primary tumor type	Metastasis (Yes / NO)	Metastsis sites	SMAD4 protein expression	PAK3 protein expression	P-JNK protein expression	P-c-JUN protein expression	RAS (G12D) protein expression	p53 protein expression
Norma-1	13-02850	Male	52	NO	NO	N/A	+++	++	-	+	-	-
Norma-2	13-03191	Female	21	NO	NO	N/A	+++	+	-	+	-	-
Norma-3	13-05044	Male	22	NO	NO	N/A	+++	-	-	-	-	-
Norma-4	13-09287	Male	19	NO	NO	N/A	+++	+	-	-	-	-
Norma-5	13-10567	Male	28	NO	NO	N/A	+++	++	-	-	-	-
Norma-6	13-11359	Male	21	NO	NO	N/A	+++	++	-	-	-	-
Norma-7	13-11611	Male	19	NO	NO	N/A	+++	++	-	-	-	-
Norma-8	13-17475	Male	17	NO	NO	N/A	+++	++	-	-	-	-
Norma-9	13-23981	Female	51	NO	NO	N/A	++	+++	-	-	-	-
Norma-10	13-25599	Male	57	NO	NO	N/A	++	++	+	+	-	-
Norma-11	13-28236	Male	27	NO	NO	N/A	++	++	+	+	-	-
Norma-12	13-37733	Male	34	NO	NO	N/A	++	+++	+	+	-	+
Norma-13	13-39081	Female	17	NO	NO	N/A	+	+++	+	+	-	+
Norma-14	13-40675	Male	15	NO	NO	N/A	+	+++	+	++	-	+
Norma-15	13-23982	Female	56	NO	NO	N/A	-	+++	++	++	-	++
Ealry cancer-1	13-02371B	Female	50	Lung adenocarcinoma	NO	N/A	+++	-	+	+	-	++
Ealry cancer-2	13-16424B	Male	75	Lung adenocarcinoma	NO	N/A	+++	++	++	+++	-	+++
Ealry cancer-3	13-20125B	Female	60	Lung adenocarcinoma	NO	N/A	+++	+	++	++	-	++
Ealry cancer-4	13-21167B	Female	61	Lung adenocarcinoma	NO	N/A	+++	+	+	+	-	++
Ealry cancer-5	13-26118C	Male	62	Lung adenocarcinoma	NO	N/A	++	+++	++	+++	-	++
Ealry cancer-6	13-22975B	Female	63	Lung adenocarcinoma	NO	N/A	++	+++	+++	++	+	+++
Ealry cancer-7	13-26957B	Female	75	Lung adenocarcinoma	NO	N/A	++	++	+	+	-	+
Ealry cancer-8	13-28378B	Male	73	Lung adenocarcinoma	NO	N/A	++	+	+	+	-	++
Ealry cancer-9	13-34165B	Female	67	Lung adenocarcinoma	NO	N/A	++	+	+	+	-	+
Ealry cancer-10	13-40309	Male	72	Lung adenocarcinoma	NO	N/A	+	++	++	+	-	++
Ealry cancer-11	14-00016B	Male	65	Lung adenocarcinoma	NO	N/A	+	++	-	-	-	+
Ealry cancer-12	14-05949B	Female	77	Lung adenocarcinoma	NO	N/A	-	+	-	-	-	+
Ealry cancer-13	14-24158B	Female	48	Lung adenocarcinoma	NO	N/A	-	+	-	-	-	+
Ealry cancer-14	14-24159B	Male	64	Lung adenocarcinoma	NO	N/A	-	-	-	-	-	-
Ealry cancer-15	14-38718B	Female	79	Lung adenocarcinoma	NO	N/A	-	-	-	-	-	-
Advanced cancer-1	12-32417B	Male	61	Lung adenocarcinoma	YES	Lymph nodes	+++	+++	+++	+++	-	+++
Advanced cancer-2	12-36699B	Female	55	Lung adenocarcinoma	YES	Lymph nodes	++	+++	+++	+++	-	++
Advanced cancer-3	12-36701B	Female	62	Lung adenocarcinoma	YES	Lymph nodes	++	+++	+++	+++	-	++
Advanced cancer-4	13-02190B	Male	73	Lung adenocarcinoma	YES	Lymph nodes	+	+++	+++	++	-	++
Advanced cancer-5	13-07205B	Female	68	Lung adenocarcinoma	YES	Lymph nodes	+	+++	++	++	-	+++
Advanced cancer-6	13-08762B	Female	61	Lung adenocarcinoma	YES	Lymph nodes	-	+++	++	+++	+++	+++
Advanced cancer-7	13-10258B	Female	48	Lung adenocarcinoma	YES	Lymph nodes	-	++	+++	+++	-	++
Advanced cancer-8	13-13970B	Female	68	Lung adenocarcinoma	YES	Lymph nodes	-	++	++	++	-	++
Advanced cancer-9	13-16208B	Male	59	Lung adenocarcinoma	YES	Lymph nodes	-	++	+	-	-	++
Advanced cancer-10	14-43925B	Female	66	Lung adenocarcinoma	YES	Lymph nodes	-	+	++	+	-	++
Advanced cancer-11	15-17511B	Male	52	Lung adenocarcinoma	YES	Lymph nodes	-	-	++	+	-	+
Advanced cancer-12	15-13983B	Male	82	Lung adenocarcinoma	YES	Lymph nodes	-	-	++	-	-	+
Lymph metastasis-1	12-35321B	Male	63	Lung adenocarcinoma	YES	Lymph nodes	+++	++	+	++	-	+
Lymph metastasis-2	13-06013B	Male	65	Lung adenocarcinoma	YES	Lymph nodes	++	+++	+	++	-	+
Lymph metastasis-3	13-06896B	Female	58	Lung adenocarcinoma	YES	Lymph nodes	++	+++	++	++	-	+
Lymph metastasis-4	13-32897B	Male	65	Lung adenocarcinoma	YES	Lymph nodes	++	+++	++	+	-	+++
Lymph metastasis-5	14-01809B	Female	61	Lung adenocarcinoma	YES	Lymph nodes	+	++	++	+	-	+
Lymph metastasis-6	14-12522B	Male	52	Lung adenocarcinoma	YES	Lymph nodes	+	++	++	+	-	++
Lymph metastasis-7	14-42756B	Male	66	Lung adenocarcinoma	YES	Lymph nodes	+	+++	++	+++	-	++
Lymph metastasis-8	15-12915B	Male	69	Lung adenocarcinoma	YES	Lymph nodes	+	+++	++	+++	-	++
Lymph metastasis-9	15-17098B	Female	61	Lung adenocarcinoma	YES	Lymph nodes	+	+++	++	++	-	++
Lymph metastasis-10	15-20614B	Male	62	Lung adenocarcinoma	YES	Lymph nodes	+	+++	++	++	-	++
Lymph metastasis-11	15-29696B	Female	54	Lung adenocarcinoma	YES	Lymph nodes	+	+	+	++	-	+++
Lymph metastasis-12	15-32412B	Female	68	Lung adenocarcinoma	YES	Lymph nodes	+	+	+	++	-	+++
Lymph metastasis-13	15-39410B	Male	70	Lung adenocarcinoma	YES	Lymph nodes	-	+	++	++	-	+++
Lymph metastasis-14	15-44150B	Female	68	Lung adenocarcinoma	YES	Lymph nodes	-	++	+++	+++	-	+++
Lymph metastasis-15	15-34136B	Male	71	Lung adenocarcinoma	YES	Lymph nodes	-	++	+++	+++	-	++
Lymph metastasis-16	15-40526B	Female	76	Lung adenocarcinoma	YES	Lymph nodes	-	++	++	+++	-	++
Lymph metastasis-17	15-44148B	Female	63	Lung adenocarcinoma	YES	Lymph nodes	-	++	++	++	-	++
Lymph metastasis-18	15-44149B	Female	52	Lung adenocarcinoma	YES	Lymph nodes	-	++	++	++	-	+++
Lymph metastasis-19	15-44699B	Female	63	Lung adenocarcinoma	YES	Lymph nodes	-	+++	+++	++	-	+++
Lymph metastasis-20	16-01809B	Female	63	Lung adenocarcinoma	YES	Lymph nodes	-	+++	+++	+++	-	+++
Lymph metastasis-21	16-02489B	Female	41	Lung adenocarcinoma	YES	Lymph nodes	-	+++	+++	+++	+	++
Lymph metastasis-22	16-15892C	Female	68	Lung adenocarcinoma	YES	Lymph nodes	-	+++	+++	+++	++	+++
Bone metastasis-1	588746	Female	65	Lung adenocarcinoma	YES	Bone	++	+++	+++	+++	-	++
Bone metastasis-2	595760	Male	59	Lung adenocarcinoma	YES	Bone	+	+++	+++	+++	++	+++
Bone metastasis-3	596415	Male	61	Lung adenocarcinoma	YES	Bone	+	+++	+++	++	-	++
Bone metastasis-4	598025	Female	57	Lung adenocarcinoma	YES	Bone	-	+++	+++	+++	++	++
Bone metastasis-5	597782	Male	66	Lung adenocarcinoma	YES	Bone	-	+++	++	++	-	++
Bone metastasis-6	612814	Female	59	Lung adenocarcinoma	YES	Bone	-	++	++	++	-	+
Bone metastasis-7	634879	Male	68	Lung adenocarcinoma	YES	Bone	-	++	++	++	-	-
Bone metastasis-8	551199	Female	57	Lung adenocarcinoma	YES	Bone	-	++	+	++	-	+
